# Mapping genetic risk mechanisms for immune-mediated diseases across human dendritic cell differentiation

**DOI:** 10.64898/2026.05.28.728586

**Authors:** Ofir Cohn, Chen Weng, Tianyi Ye, Anna-Lena Neehus, Chun-Jie Guo, Laila Barakat Norford, Emily Kao, Vijay G. Sankaran

## Abstract

Defining the cell types and mechanisms through which genetic variation operates is essential to understand the biological basis of disease. Although human dendritic cells (DCs) are crucial in regulating immunity, their rarity and limitations in available genomic data have hampered efforts to link inherited disease risk to specific DC subsets. Here, we present a single-cell multi-omic atlas of human DC differentiation from hematopoietic stem and progenitor cells (HSPCs) that includes chromatin accessibility and transcriptomic profiles to infer regulatory networks across DC subsets. By integrating this regulatory architecture with fine-mapped variants from hundreds of complex-trait genome-wide association studies, we systematically map inflammatory, autoimmune, and oncologic disease risk to DC subset-specific variant-to-gene mechanisms. For example, we identify a risk-associated variant that enhances the activity of a *PLD4* regulatory element in plasmacytoid DCs, thereby increasing the risk of developing systemic lupus erythematosus and other immune disorders. Collectively, these findings enable a deeper understanding of how complex immune diseases can emerge due to the impact of genetic variation acting in specific DC subsets.
