## Supplementary material for "Mapping genetic risk mechanisms for immune-mediated diseases across human dendritic cell differentiation": Suppl. Table 1

### Sheet: Supplementary Table 1
Supplementary Table 1: Metadata of scRNA datasets
Study	Tissue	Condition
PMID: 38428410	Lymph node	Healthy
PMID: 32832598	Lungs	Pulmonary fibrosis
PMID: 35549406	Lungs	Healthy
PMID: 35021063	Liver	Healthy
PMID: 34497389	Gut	Healthy
PMID: 36720220	Ileum	Healthy
PMID: 36720220	Ileum	Crohn
PMID: 35427179	Skin	Healthy
PMID: 35427179	Skin	Atopic dermatitis
PMID: 31892341	Esophagus	Healthy
PMID: 38301653	Tonsil	Healthy
PMID: 31892341	Spleen	Healthy
PMID: 32066951	Colon	Healthy
PMID: 33879890	PBMCs	Healthy
PMID: 33879890	PBMCs	COVID-19
Human Cell Atlas	Bone marrow	Healthy
