## Supplementary material for "Mapping genetic risk mechanisms for immune-mediated diseases across human dendritic cell differentiation": Suppl. Table 5

### Sheet: Supplementary Table 5
Supplementary Table 5: Metadata of traits
Trait	PMID	Year	Summary statitstics
Gastritis	30349118	2018	http://geneatlas.roslin.ed.ac.uk/
RA	30349118	2018	http://geneatlas.roslin.ed.ac.uk/
Seborrheic keratosis	Nealelab	2018	https://docs.google.com/spreadsheets/d/1kvPoupSzsSFBNSztMzl04xMoSC3Kcx3CrjVf4yBmESU/edit
Cholecystitis	Nealelab	2018	https://docs.google.com/spreadsheets/d/1kvPoupSzsSFBNSztMzl04xMoSC3Kcx3CrjVf4yBmESU/edit
Goiter	Nealelab	2018	https://docs.google.com/spreadsheets/d/1kvPoupSzsSFBNSztMzl04xMoSC3Kcx3CrjVf4yBmESU/edit
UC	21297633	2011	ftp://ftp.ebi.ac.uk/pub/databases/gwas/summary_statistics/AndersonCA_21297633_GCST000964/anderson_2011_21297633_uc_efo0000729_1_gwas.sumstats.tsv.gz
SLE	26502338	2015	ftp://ftp.ebi.ac.uk/pub/databases/gwas/summary_statistics/BenthamJ_26502338_GCST003155/bentham_2015_26502338_sle_efo0002690_1_gwas.sumstats.tsv.gz
Liver cirrhosis	26394269	2015	ftp://ftp.ebi.ac.uk/pub/databases/gwas/summary_statistics/CordellHJ_26394269_GCST003129/cordell_2015_26394269_pbc_efo1001486_1_gwas.sumstats.tsv.gz
Celiac	20190752	2010	ftp://ftp.ebi.ac.uk/pub/databases/gwas/summary_statistics/DuboisPC_20190752_GCST000612/dubois_2010_20190752_cel_efo0001060_1_gwas.sumstats.tsv.gz
RA	23143596	2012	ftp://ftp.ebi.ac.uk/pub/databases/gwas/summary_statistics/EyreS_23143596_GCST005569/eyre_2012_23143596_ra_efo0000685_1_ichip.sumstats.tsv.gz
JIA	23603761	2013	ftp://ftp.ebi.ac.uk/pub/databases/gwas/summary_statistics/HoffmannTJ_30108127_GCST006368/BMI-GERA+GIANT-2018.tsv.gz
Vitiligo	27723757	2016	ftp://ftp.ebi.ac.uk/pub/databases/gwas/summary_statistics/JinY_27723757_GCST004785
Crohn	26192919	2015	ftp://ftp.ebi.ac.uk/pub/databases/gwas/summary_statistics/LiuJZ_26192919_GCST003044/CD_trans_ethnic_association_summ_stats_b37.txt.gz
IBD	26192919	2015	ftp://ftp.ebi.ac.uk/pub/databases/gwas/summary_statistics/LiuJZ_26192919_GCST003043/IBD_trans_ethnic_association_summ_stats_b37.txt.gz
Colitis	26192919	2015	ftp://ftp.ebi.ac.uk/pub/databases/gwas/summary_statistics/LiuJZ_26192919_GCST003045/UC_trans_ethnic_association_summ_stats_b37.txt.gz
T1D	25751624	2015	ftp://ftp.ebi.ac.uk/pub/databases/gwas/summary_statistics/Onengut-GumuscuS_25751624_GCST005536/onengut_2015_25751624_t1d_efo0001359_meta_ichip.sumstats.tsv.gz
Sarcoidosis	26651848	2016	ftp://ftp.ebi.ac.uk/pub/databases/gwas/summary_statistics/RiveraNV_26651848_GCST005540/sarcoidosis_Lofgren_syndrome_summary_hg18.xlsx
RA	20453842	2010	ftp://ftp.ebi.ac.uk/pub/databases/gwas/summary_statistics/StahlEA_20453842_GCST000679/stahl_2010_20453842_ra_efo0000685_1_gwas.sumstats.tsv.gz
Barrett	27527254	2016	ftp://ftp.ebi.ac.uk/pub/databases/gwas/summary_statistics/GCST003001-GCST004000/GCST003740
Psoriasis	34927100	2021	ftp://ftp.ebi.ac.uk/pub/databases/gwas/summary_statistics/GCST90019001-GCST900110000/GCST90019016
Brugada	35210625	2022	ftp://ftp.ebi.ac.uk/pub/databases/gwas/summary_statistics/GCST90086001-GCST90087000/GCST90086158
Myasthenia gravis	35074870	2022	ftp://ftp.ebi.ac.uk/pub/databases/gwas/summary_statistics/GCST90093001-GCST90094000/GCST90093466
Candidiasis	35866869	2022	ftp://ftp.ebi.ac.uk/pub/databases/gwas/summary_statistics/GCST90094001-GCST90095000/GCST90094632
COVID-19	36327219	2022	ftp://ftp.ebi.ac.uk/pub/databases/gwas/summary_statistics/GCST90132001-GCST90133000/GCST90132194
IBD	29626450	2018	http://ftp.ebi.ac.uk/pub/databases/gwas/summary_statistics/GCST006001-GCST007000/GCST006304
LADA	30254083	2018	http://ftp.ebi.ac.uk/pub/databases/gwas/summary_statistics/GCST007001-GCST008000/GCST007245
Diverticular	30661054	2019	http://ftp.ebi.ac.uk/pub/databases/gwas/summary_statistics/GCST008001-GCST009000/GCST008105
IPF	33197388	2020	http://ftp.ebi.ac.uk/pub/databases/gwas/summary_statistics/GCST90018001-GCST90019000/GCST90018120
Addison	33574239	2021	http://ftp.ebi.ac.uk/pub/databases/gwas/summary_statistics/GCST90011001-GCST90012000/GCST90011871
Soft tissuei nfections	33662382	2021	http://ftp.ebi.ac.uk/pub/databases/gwas/summary_statistics/GCST90013001-GCST90014000/GCST90013411
Asthma	34103634	2021	http://ftp.ebi.ac.uk/pub/databases/gwas/summary_statistics/GCST90014001-GCST90015000/GCST90014325
Barrett	34187846	2021	http://ftp.ebi.ac.uk/pub/databases/gwas/summary_statistics/GCST90000001-GCST90001000/GCST90000515
Atopic dermatitis	34454985	2021	http://ftp.ebi.ac.uk/pub/databases/gwas/summary_statistics/GCST90027001-GCST90028000/GCST90027161
Vitiligo	22561518	2012	http://ftp.ebi.ac.uk/pub/databases/gwas/summary_statistics/GCST001001-GCST002000/GCST001509
Psoriasis	23143594	2012	http://ftp.ebi.ac.uk/pub/databases/gwas/summary_statistics/GCST005001-GCST006000/GCST005527
Asthma	30552067	2018	http://ftp.ebi.ac.uk/pub/databases/gwas/summary_statistics/GCST006001-GCST007000/GCST006911
PCOA	30566500	2018	http://ftp.ebi.ac.uk/pub/databases/gwas/summary_statistics/GCST007001-GCST008000/GCST007089
Asthma	30929738	2019	http://ftp.ebi.ac.uk/pub/databases/gwas/summary_statistics/GCST007001-GCST008000/GCST007799
Asthma	30929738	2019	http://ftp.ebi.ac.uk/pub/databases/gwas/summary_statistics/GCST007001-GCST008000/GCST007800
JIA	33106285	2020	http://ftp.ebi.ac.uk/pub/databases/gwas/summary_statistics/GCST90010001-GCST90011000/GCST90010715
Retinitis	33514863	2021	http://ftp.ebi.ac.uk/pub/databases/gwas/summary_statistics/GCST90011001-GCST90012000/GCST90011892
SLE	33536424	2021	http://ftp.ebi.ac.uk/pub/databases/gwas/summary_statistics/GCST90011001-GCST90012000/GCST90011866
T1D	33830302	2021	http://ftp.ebi.ac.uk/pub/databases/gwas/summary_statistics/GCST90000001-GCST90001000/GCST90000529
Eczema	26482879	2014	https://gwas.mrcieu.ac.uk/files/ieu-a-996/ieu-a-996.vcf.gz
Paget's	21623375	2011	https://gwas.mrcieu.ac.uk/files/ieu-a-975/ieu-a-975.vcf.gz
Cystitis	Pan-UKB	2022	https://pan-ukb-us-east-1.s3.amazonaws.com/sumstats_flat_files/phecode-592.1-both_sexes.tsv.bgz
Actinic keratosis	Pan-UKB	2022	https://pan-ukb-us-east-1.s3.amazonaws.com/sumstats_flat_files/phecode-702.1-both_sexes.tsv.bgz
Asthma	20860503	2010	http://www.cng.fr/gabriel/results.html
Cholangitis	27992413	2017	https://www.ebi.ac.uk/gwas/downloads/summary-statistics
RA	24390342	2014	http://plaza.umin.ac.jp/~yokada/datasource/software.htm
Asthma	29273806	2018	https://www.ebi.ac.uk/gwas/downloads/summary-statistics
