## Supplementary material for "Mapping genetic risk mechanisms for immune-mediated diseases across human dendritic cell differentiation": Suppl. Table 6

### Sheet: Supplementary Table 6
Supplementary Table 6. Oligonucleotides used in this study
Gene Expression
Name	Sequence (5’ to 3’)	Note
ACTB-F	GCTACGAGCTGCCTGACG	RT-PCR
ACTB-R	GGCTGGAAGAGTGCCTCA	RT-PCR
IFI6-F	GGTCTGCGATCCTGAATGGG	RT-PCR
IFI6-R	TCACTATCGAGATACTTGTGGGT	RT-PCR
PLD4-F	AACATGGACTGGCGGTCTCTGA	RT-PCR
PLD4-R	CCAGTAGGTCTGGAAGGTCTTC	RT-PCR
OAS1-F	AGGAAAGGTGCTTCCGAGGTAG	RT-PCR
OAS1-R	GGACTGAGGAAGACAACCAGGT	RT-PCR
IFIT1-F	GCCTTGCTGAAGTGTGGAGGAA	RT-PCR
IFIT1-R	ATCCAGGCGATAGGCAGAGATC	RT-PCR
ISG15-F	CTCTGAGCATCCTGGTGAGGAA	RT-PCR
ISG15-R	AAGGTCAGCCAGAACAGGTCGT	RT-PCR
HPRT-F	CCTGGCGTCGTGATTAGTGA	RT-PCR
HPRT-R	CGAGCAAGACGTTCAGTCCT	RT-PCR
WPRE-F	TACGCTGCTTTAATGCCTTTG	RT-PCR
WPRE-R	GGGCCACAACTCCTCATAAAG	RT-PCR
LIPC-F	TCCTCCGGAGTTATTCTTGGCA	RT-PCR
LIPC-R	CCCCCCATCTGATCTGTTTCAC	RT-PCR
eGFP-F	CAAGATCCGCCACAACATCG	RT-PCR
eGFP-R	GACTGGGTGCTCAGGTAGTG	RT-PCR
TCF4-F	ATGGCAAATAGAGGAAGCGG	RT-PCR
TCF4-R	TGGAGAATAGATCGAAGCAAG	RT-PCR
CRISPR
PLD3-KO-F	TAGCGGGTGTCATAGAACCG	sgRNA
PLD3-KO-R	CCAGAGCAGGGGTTCCATTG	sgRNA
PLD3-KO-F	GCTCGAGACCTGACCAAGAT	Genotyping
PLD3-KO-R	CTGGGGTGAGAACTGATGGT	Genotyping
PLD4-KO-F	TGGGAGCGCTGGCTGTGCTG	sgRNA
PLD4-KO-R	GACGGGGCACTTGCCACAGG	sgRNA
PLD4-KO-F	GTCTCTGTCTCAGCACTGGA	Genotyping
PLD4-KO-R	TCACTTACTGGCAGGAGTCC	Genotyping
PLD4-eh-F	CACAGACACCTAAGGAACAG	sgRNA
PLD4-eh-R	ATCTACACCCCACTCCCTCG	sgRNA
PLD4-eh-risk	CACTCCCTCGAGGTAGAGGCCCTCCAGTTGCGGGCCTACGAATCAGAGTCAAGTTCAGCTGCAGGCCACAGACACCTAAGGAACA	sgRNA-HDR
PLD4-eh-risk	CCAGTTGCGGGCCTACGAAT	HDR template
PLD4-eh-non-risk	TGAACTTGACTCTGATTCGT	sgRNA-HDR
PLD4-eh-non-risk	TGTTCCTTAGGTGTCTGTGGCCTGCAGCTGAACTTGACTCCGATTCGTAGGCCCGCAACTGGAGGGCCTCTACCTCGAGGGAGTG	HDR template
PLD4-eh-F	GGACCTGCTTAGTGTTCGAGAG	Genotyping
PLD4-eh-R	GGGTAGGGCTGAGAACCTTCAC	Genotyping
Reporter assay
PLD4-eh-F	TCCCAATGGCAGTGGAGCA	Variant region
PLD4-eh-R	CCTGAGAGGCCCCCTCTCA	Variant region
ACTB-F	CTCGTCATACTCCTGCTTGCTG	Control
ACTB-R	CCCCAGCACACTTAGCCGTG	Control
